# Shared and distinct molecular effects of regulatory genetic variants provide insight into mechanisms of distal enhancer-promoter communication

**DOI:** 10.1101/2023.08.04.551251

**Authors:** Helen Ray-Jones, Zeji Song, Lai Ting Chan, Alexander Haglund, Pavel Artemov, Monica Della Rosa, Luminita Ruje, Frances Burden, Roman Kreuzhuber, Anna Litovskikh, Eline Weyenbergh, Zoï Brusselaers, Vanessa Xue Hui Tan, Mattia Frontini, Chris Wallace, Valeriya Malysheva, Leonardo Bottolo, Elena Vigorito, Mikhail Spivakov

**Affiliations:** MRC Laboratory of Medical Sciences, London W12 0NN, UK; Institute of Clinical Sciences, Imperial College Faculty of Medicine, London W12 0NN; Computational Neurobiology, VIB Center for Molecular Neurology, VIB, Antwerp, Belgium; Computational Neurobiology, Department of Biomedical Sciences, University of Antwerp, Antwerp, Belgium; Department of Brain Sciences, Faculty of Medicine, Imperial College London, London, UK; Department of Haematology, University of Cambridge, Cambridge Biomedical Campus, Cambridge, UK; National Health Service (NHS) Blood and Transplant, Cambridge Biomedical Campus, Cambridge, UK; EMBL-EBI, Wellcome Genome Campus, Cambridge, UK; Department of Clinical and Biomedical Sciences, Faculty of Health and Life Sciences, University of Exeter Medical School, Exeter, UK; Cambridge Institute of Therapeutic Immunology & Infectious Disease (CITIID), Jeffrey Cheah Biomedical Centre, University of Cambridge, Cambridge, CB2 0AW, UK; MRC Biostatistics Unit, School of Clinical Medicine, University of Cambridge, Cambridge, UK; Department of Medical Genetics, School of Clinical Medicine, University of Cambridge, Cambridge, UK; The Alan Turing Institute, London, UK

**Author notes:** Corresponding authors: H.R.J., L.B. and M.S. Equal contribution: V.M, L.B. and E.V. Senior authors: V.M., L.B., E.V and M.S. HRJ: Erasmus MC, Rotterdam, Netherlands; MDR: Cyted, Cambridge, UK; FB: University of Kent, Canterbury, UK; RK: Swiss Federal Administration, Bern, Switzerland; AL: Institute of Computational Biology, Helmholtz Zentrum München and Ludwig Maximilians University Munich, Faculty of Medicine, Munich, Germany; VXHT: Hummingbird Bioscience, Singapore, EW: University Hospital Antwerp (UZA), Antwerp; ZB: University of Antwerp, Antwerp, Belgium.

## Abstract

Gene enhancers often form long-range contacts with promoters, but it remains unclear if enhancer activity and their chromosomal contacts are mediated by the same DNA sequences and recruited factors. We studied the effects of expression quantitative trait loci (eQTLs) on enhancer activity and promoter contacts in primary monocytes isolated from 34 individuals. Using eQTL-Capture Hi-C and a Bayesian approach considering both intra- and inter-individual variation, we initially detected 19 eQTLs associated with enhancer-eGene promoter contacts, most of which also associated with enhancer accessibility and activity. Capitalising on these shared effects, we devised a multi-modality Bayesian strategy, which identified 629 “trimodal QTLs” jointly associated with enhancer accessibility, eGene promoter contact, and gene expression. Causal mediation analysis and CRISPR interference revealed causal relationships between these three modalities. Many detected QTLs overlapped disease susceptibility loci and influenced the predicted binding of myeloid transcription factors, including SPI1, GABPB and STAT3. Additionally, a variant associated with *PCK2* promoter contact directly disrupted a CTCF binding motif and impacted promoter insulation from downstream enhancers. Jointly, our findings suggest an inherent genetic link between the activity and connectivity of enhancers with relevance for human disease, and highlight the role of genetically-determined chromatin boundaries in gene control.
