## Supplementary Table 2 for "Shared and distinct molecular effects of regulatory genetic variants provide insight into mechanisms of distal enhancer-promoter communication"

### Sheet: QC_summary
Sample	Technical replicate/barcode rep/sequencing rep	No. sequenced reads	Valid unique ditags, permuted, after merging sequencing runs	Unique on target, permuted	Total unique on target, after merging technical replicates	No. unique valid Hi-C reads
S025NM-01	Tech rep 1	143567286	49520605	6953712	27277405
	Tech rep 2	225557809	73192837	20420419
S025QG-02	Tech rep 1	208451463	86920075	3561711	22123787
	Tech rep 2	285565783	75811795	18615253
S025RE-03	Seq 1	482453084	106492327	32793618	32793618	117001697
S025SC-04	Seq 1	175379350	64882484	22278291	22278291	127542403
S025TA-05	Tech rep 1	186073898	56472892	4260925	11407708
	Tech rep 2 Seq 1	15640533	50449797	7163126
	Tech rep 2 Seq 2	85999649
S025U8-06	Seq 1	249338785	51563715	13126225	13126225
S025V6-07	Seq 1	182515135	89497859	13280595	13280595
	Seq 2	115838441	36914516
S025W4-08	Seq 1	234904786	76518732	11985662	11985662
S025X2-09	Seq 1	263926150	82038253	14359141	14359141
S025Y0-10	Seq 1	196012541	48976927	18398158	18398158
S0260R-11	Tech rep 1	94739073	17449453	9164786	21354651
	Tech rep 2	97982375	47908815	12234296
S0262N-12	Seq 1	228277826	60762905	12864808	12864808
	Seq 2	150022539
S0263L-13	Seq 1	201126339	65892730	13326394	13326394
	Seq 2	143596712
S0264J-14	Seq 1	158442393	105602902	11087416	11087416
	Seq 2	194391850
S0265H-15	Seq 1	105103457	59020596	11200455	11200455
	Seq 2	35627645
S0267D-16	Seq 1	183434803	95614306	13259461	13259461
	Seq 2	101988806
S0268B-17	Seq 1	131859007	63626318	9492080	9492080
	Seq 2	99756913
S026A7-18	Seq 1	116561226	134717451	11022239	11022239
	Seq 2	196690742
S026B5-19	Seq 1	105915309	124462294	10378089	10378089
	Seq 2	226147365
S026C3-20	Seq 1	56558743	154012140	11925646	11925646
	Seq 2	284157660
	Seq 3	196566674
S026D1-21	Seq 1	202858356	119851268	10668252	10668252
	Seq 2	124153489
	Seq 3	6996882
S026FY-22	Seq 1	88764995	183846376	10575727	10575727
	Seq 2	442931550
S026GW-23	Seq 1	91040359	175479246	9745944	9745944
	Seq 2	377950816
S026HU-24	Seq 1	179309223	125959113	14311318	14311318
	Seq 2	120311684
S026JQ-25	Seq 1	107233133	105396205	11499739	11499739
	Seq 2	121359793
S026KO-26	Seq 1	110849282	115050332	11129453	11129453
	Seq 2	150324875
S026MK-27	Seq 1	90157041	43834997	10829979	10829979
	Seq 2	11135590
S026NI-28	Seq 1	116939132	147413729	10764806	10764806
	Seq 2	197386970
S026S8-29	Seq 1	103627290	232759923	11048992	11048992
	Seq 2	418015437
S026T6-30	Tech rep 1	6176271	3305834	973396	11402387
	Tech rep 2 Seq 1	274217151	98419276	10437320
	Tech rep 2 Seq 2	136277994
S026XZ-31	Seq 1	126060998	156420838	11190054	11190054
	Seq 2	222192071
S026YX-32	Seq 1	132695213	121778652	11465970	11465970
	Seq 2	113711727
S0270N-33	Seq 1	143120527	84724817	11355439	11355439
	Seq 2	25400837
S0271L-34	Seq 1	146198340	55732660	15730842	15730842
