## Supplementary Table 3 for "Shared and distinct molecular effects of regulatory genetic variants provide insight into mechanisms of distal enhancer-promoter communication"

### Sheet: QC_summary
Sample	Technical replicate	fastqc read pairs	Clean read pairs, merged samples
S025NM-01	1	57740826	38918510
S025QG-02	1	62855721	44514745
S025RE-03	1	54490563	36193563
S025SC-04	1	60538891	40012110
S025TA-05	1 (seq 1)	19449936	34684279
	1 (seq 2)	38419907
S025U8-06	1	51652342	27215526
S025V6-07	1	52851443	32490447
S025W4-08	1	19961438	26322508
	2	27496584
S025X2-09	1	19350351	35132292
	2	33431823
S025Y0-10	1	38473274	24879342
S0260R-11	1	55875369	36669136
S0262N-12	1	54474337	35890790
S0263L-13	1 (seq 1)	27635589	38811276
	1 (seq 2)	32711988
S0264J-14	1 (seq 1)	26334025	55826957
	1 (seq 2)	57706548
S0265H-15	1 (seq 1)	24744854	43587606
	1 (seq 2)	39073298
S0267D-16	1 (seq 1)	21195650	35582794
	1 (seq 2)	37146450
S0268B-17	1	25822134	27372879
	2	23579744
S026A7-18	1	50830834	31521785
S026B5-19	1 (seq 1)	31183650	36017286
	1 (seq 2)	28368014
S026C3-20	1 (seq 1)	22811703	31851151
	1 (seq 2)	31759779
S026D1-21	1 (seq 1)	25858970	51599192
	1 (seq 2)	59279513
S026FY-22	1 (seq 1)	25883569	31436392
	1 (seq 2)	26717068
S026GW-23	1 (seq 1)	28260420	34154811
	1 (seq 2)	31040742
S026HU-24	1 (seq 1)	40444543	31330230
	1 (seq 2)	17294413
S026JQ-25	1 (seq 1)	39130815	31867243
	1 (seq 2)	19285652
S026KO-26	1 (seq 1)	28393919	34453536
	1 (seq 2)	25034380
S026MK-27	1 (seq 1)	21029126	38834235
	1 (seq 2)	36629797
S026NI-28	1 (seq 1)	29252132	32816612
	1 (seq 2)	23561020
S026S8-29	1 (seq 1)	23804552	26843946
	1 (seq 2)	25871141
S026T6-30	1	17828219
	2	45389018	33556924
S026XZ-31	1 (seq 1)	21449930	33780311
	1 (seq 2)	30457576
S026YX-32	1 (seq 1)	28068344	37779737
	1 (seq 2)	29116842
S0270N-33	1 (seq 1)	22746923	66766060
	1 (seq 2)	31226649
S0271L-34	1	45060672	27131895
