## Supplementary Table 4 for "Shared and distinct molecular effects of regulatory genetic variants provide insight into mechanisms of distal enhancer-promoter communication"

### Sheet: QC_summary
Sample name	Raw reads	Clean reads	Raw bases	Clean bases	Error rate (%)	Q20 (%)	Q30 (%)	GC content (%)
S026A7	24623122	24162108	7.4	7.2	0.03	97.86	94.22	50.45
S025V6	30042235	29425710	9	8.8	0.02	97.92	94.33	51.02
S026KO	21524956	21045118	6.5	6.3	0.02	98	94.55	50.74
S026C3	24504189	24078087	7.4	7.2	0.02	97.95	94.47	50.78
S025X2	28827886	28128301	8.6	8.4	0.03	97.87	94.26	50.78
S026YX	22833695	22370790	6.9	6.7	0.03	97.61	93.67	50.78
S025NM	23318194	22867689	7	6.9	0.03	96.95	92.19	49.27
S026T6	23218678	22759855	7	6.8	0.03	97.51	93.48	50.91
S025SC	20680341	20262796	6.2	6.1	0.03	97.4	93.24	50.06
S025QG	20747431	20346499	6.2	6.1	0.03	97.26	92.86	50.31
S0270N	24946856	24455213	7.5	7.3	0.03	97.22	92.86	50.56
S0264J	20351424	19937205	6.1	6	0.03	97.75	93.97	50.36
S0262N	20763143	20298159	6.2	6.1	0.02	98.01	94.59	50.09
S026NI	24653402	24104627	7.4	7.2	0.02	97.97	94.49	51.09
S026FY	24471717	23991483	7.3	7.2	0.03	97.77	94.05	50.37
S025U8	19887439	19426847	6	5.8	0.03	97.57	93.62	49.97
S025W4	30588254	29973682	9.2	9	0.03	97.88	94.26	50.55
S026JQ	22878022	22390361	6.9	6.7	0.03	97.87	94.25	50.63
S0260R	27105671	26536777	8.1	8	0.03	97.89	94.29	50.51
S0268B	27119665	26548827	8.1	8	0.03	97.81	94.11	50.29
S026B5	24169620	23648141	7.3	7.1	0.03	97.63	93.72	50.33
S026HU	23228946	22716294	7	6.8	0.02	97.94	94.31	50.32
S026XZ	20634554	20247776	6.2	6.1	0.03	97.52	93.51	50.18
S026S8	21606851	21103126	6.5	6.3	0.03	97.51	93.48	50.69
S026D1	21442394	20993097	6.4	6.3	0.02	98	94.54	50.1
S025RE	21895338	21504918	6.6	6.5	0.03	97.45	93.31	49.97
S025Y0	26603901	26004454	8	7.8	0.03	97.85	94.24	50.72
S026GW	29754778	29153275	8.9	8.7	0.02	97.9	94.34	50.28
S0267D	23339217	22820659	7	6.8	0.02	97.95	94.42	50.54
S026MK	32180084	31582175	9.7	9.5	0.03	97.78	93.99	50.02
S0271L	22509876	22102549	6.8	6.6	0.03	97.57	93.58	50.7
S0263L	22526189	22057995	6.8	6.6	0.03	97.78	94.03	50.62
S0265H	22332994	21902122	6.7	6.6	0.03	97.86	94.16	50.28
S025TA	24312210	23745482	7.3	7.1	0.03	97.71	93.87	49.51
