## Supplementary Table 11 for "Shared and distinct molecular effects of regulatory genetic variants provide insight into mechanisms of distal enhancer-promoter communication"

### Sheet: GUESS_5%FDR_mediation_effects
Triplet.ID	Triplet.name	No.PCs	M1.Treatment	M1.TotEff	M1.TotEff.p.value	M1.ADE	M1.ADE.p.value	M1.ACME	M1.ACME.p.value	M1.PropMed	M1.PropMed.p.value	M1.ADE.Sens	M1.ACME.Sens	M2.Treatment	M2.TotEff	M2.TotEff.p.value	M2.ADE	M2.ADE.p.value	M2.ACME	M2.ACME.p.value	M2.PropMed	M2.PropMed.p.value	M2.ADE.Sens	M2.ACME.Sens	M3.Treatment	M3.TotEff	M3.TotEff.p.value	M3.ADE	M3.ADE.p.value	M3.ACME	M3.ACME.p.value	M3.PropMed	M3.PropMed.p.value	M3.ADE.Sens	M3.ACME.Sens
1417	1355380_ENSG00000167528_ZNF641/Peak_15194/ENSG00000167528_ZNF641	4												PC3	0.083	0.004	0.051	0.072	0.032	0.028	0.381	0.032	-0.7	0.5
1418	1355384_ENSG00000167528_ZNF641/Peak_15194/ENSG00000167528_ZNF641	4												PC3	0.083	0	0.051	0.032	0.032	0.044	0.381	0.044	-0.7	0.5
1489	1258661_ENSG00000010278_CD9/Peak_12643/ENSG00000010278_CD9	4												PC1	-0.113	0.048	-0.202	0	0.089	0.044	-0.792	0.092	-0.5	-0.3
1490	1258672_ENSG00000010278_CD9/Peak_12643/ENSG00000010278_CD9	4												PC1	-0.113	0.032	-0.202	0	0.089	0.024	-0.792	0.056	-0.5	-0.3
1491	1258673_ENSG00000010278_CD9/Peak_12643/ENSG00000010278_CD9	4												PC1	-0.113	0.032	-0.202	0	0.089	0.032	-0.792	0.064	-0.5	-0.3
1583	1264369_ENSG00000059804_SLC2A3/Peak_12961/ENSG00000059804_SLC2A3	4												PC1	0.026	0	0.016	0	0.01	0.016	0.376	0.016	-0.7	0.5
1584	1264370_ENSG00000059804_SLC2A3/Peak_12961/ENSG00000059804_SLC2A3	4												PC1	0.026	0	0.016	0.004	0.01	0.012	0.376	0.012	-0.7	0.5
1587	1264387_ENSG00000059804_SLC2A3/Peak_12961/ENSG00000059804_SLC2A3	4												PC1	0.026	0	0.016	0.008	0.01	0.012	0.376	0.012	-0.7	0.5
1588	1264393_ENSG00000059804_SLC2A3/Peak_12961/ENSG00000059804_SLC2A3	4												PC1	0.026	0	0.016	0	0.01	0.016	0.376	0.016	-0.7	0.5
1589	1264401_ENSG00000059804_SLC2A3/Peak_12961/ENSG00000059804_SLC2A3	4												PC1	0.026	0	0.016	0	0.01	0.016	0.376	0.016	-0.7	0.5
1648	1264407_ENSG00000059804_SLC2A3/Peak_12967/ENSG00000059804_SLC2A3	2												PC1	0.027	0	0.023	0.004	0.004	0.048	0.15	0.048	-0.9	0.3
2000	1936282_ENSG00000080815_PSEN1/Peak_28312/ENSG00000080815_PSEN1	4												PC1	-0.029	0	-0.008	0.724	-0.022	0.016	0.739	0.016	-0.1	0.3
2099	1978508_ENSG00000152315_KCNK13/Peak_29339/ENSG00000152315_KCNK13	4	PC4	0.187	0.008	0.112	0.02	0.075	0.044	0.401	0.044	-0.7	0.5
2128	2069798_ENSG00000137801_THBS1/Peak_31489/ENSG00000137801_THBS1	4	PC1	-0.051	0	-0.018	0.3	-0.033	0.004	0.649	0.004	-0.2	0.4
2232	2137094_ENSG00000166839_ANKDD1A/Peak_33557/ENSG00000166839_ANKDD1A	2	PC2	0.084	0.048	0.111	0.008	-0.028	0.016	-0.33	0.064	-0.8	-0.4
2288	2185168_ENSG00000136404_TM6SF1/Peak_35407/ENSG00000136404_TM6SF1	6												PC1	-0.039	0	-0.021	0.056	-0.018	0.012	0.459	0.012	-0.4	0.4
2289	2185171_ENSG00000136404_TM6SF1/Peak_35407/ENSG00000136404_TM6SF1	6												PC1	-0.039	0	-0.021	0.048	-0.018	0.032	0.459	0.032	-0.4	0.4
2312	2200226_ENSG00000140526_ABHD2/Peak_35680/ENSG00000140526_ABHD2	5	PC1	0.013	0	0.007	0.052	0.006	0.024	0.437	0.024	-0.3	0.3
2407	2202554_ENSG00000157823_AP3S2/Peak_35806/ENSG00000157823_AP3S2	5												PC2	0.061	0	0.046	0.004	0.015	0.008	0.251	0.008	-0.7	0.4
2408	2202568_ENSG00000157823_AP3S2/Peak_35806/ENSG00000157823_AP3S2	5												PC2	0.061	0	0.046	0	0.015	0.016	0.251	0.016	-0.7	0.4
2409	2202570_ENSG00000157823_AP3S2/Peak_35806/ENSG00000157823_AP3S2	5												PC2	0.061	0	0.046	0.004	0.015	0.016	0.251	0.016	-0.7	0.4
2412	2202568_ENSG00000157823_AP3S2/Peak_35807/ENSG00000157823_AP3S2	3												PC1	-0.048	0	-0.096	0	0.049	0.02	-1.025	0.02	-0.6	-0.3
2413	2202570_ENSG00000157823_AP3S2/Peak_35807/ENSG00000157823_AP3S2	3												PC1	-0.048	0	-0.096	0	0.049	0.036	-1.025	0.036	-0.6	-0.3
2419	2202570_ENSG00000166825_ANPEP/Peak_35807/ENSG00000166825_ANPEP	3	PC1	0.068	0.036	0.192	0	-0.124	0.012	-1.812	0.048	0.6	0.4	PC1	-0.015	0.832	0.17	0.044	-0.186	0.028	12.056	0.836	0.3	0.3
2433	2264846_ENSG00000189067_LITAF/Peak_37820/ENSG00000189067_LITAF	5												PC2	-0.089	0	-0.055	0.008	-0.033	0	0.376	0	-0.6	0.4
2434	2264850_ENSG00000189067_LITAF/Peak_37820/ENSG00000189067_LITAF	5												PC2	-0.089	0	-0.055	0.016	-0.033	0	0.376	0	-0.6	0.4
2435	2264858_ENSG00000189067_LITAF/Peak_37820/ENSG00000189067_LITAF	5												PC2	-0.089	0	-0.055	0.004	-0.033	0.004	0.376	0.004	-0.6	0.4
2436	2264862_ENSG00000189067_LITAF/Peak_37820/ENSG00000189067_LITAF	5												PC2	-0.089	0	-0.055	0.012	-0.033	0.004	0.376	0.004	-0.6	0.4
2437	2264865_ENSG00000189067_LITAF/Peak_37820/ENSG00000189067_LITAF	5												PC2	-0.089	0	-0.055	0.008	-0.033	0	0.376	0	-0.6	0.4
2438	2264869_ENSG00000189067_LITAF/Peak_37820/ENSG00000189067_LITAF	5												PC2	-0.089	0	-0.055	0.008	-0.033	0	0.376	0	-0.6	0.4
2439	2264871_ENSG00000189067_LITAF/Peak_37820/ENSG00000189067_LITAF	5												PC2	-0.089	0	-0.055	0.008	-0.033	0.004	0.376	0.004	-0.6	0.4
2513	2316560_ENSG00000176953_NFATC2IP/Peak_39072/ENSG00000176953_NFATC2IP	5												PC2	0.009	0.008	0	0.992	0.009	0.02	1.027	0.028	0	0.3
3571	2966546_ENSG00000176396_EID2/Peak_58303/ENSG00000176396_EID2	3	PC1	-0.055	0.004	0.029	0.376	-0.085	0	1.529	0.004	0.2	0.4
3768	3012958_ENSG00000170909_OSCAR/Peak_60266/ENSG00000170909_OSCAR	7																							PC1	0.031	0	0.024	0	0.007	0.036	0.23	0.036	-0.8	0.3
3901	286755_ENSG00000134255_CEPT1/Peak_69023/ENSG00000134255_CEPT1	9												PC1	0.028	0	0.008	0.464	0.02	0.012	0.706	0.012	-0.2	0.3
3902	286757_ENSG00000134255_CEPT1/Peak_69023/ENSG00000134255_CEPT1	9												PC1	0.028	0	0.008	0.504	0.02	0.024	0.706	0.024	-0.2	0.3
3903	286758_ENSG00000134255_CEPT1/Peak_69023/ENSG00000134255_CEPT1	9												PC1	0.028	0	0.008	0.48	0.02	0.024	0.706	0.024	-0.2	0.3
4295	467572_ENSG00000133055_MYBPH/Peak_74689/ENSG00000133055_MYBPH	2												PC1	-0.024	0	-0.036	0	0.012	0.012	-0.512	0.012	-0.8	-0.5
4297	467606_ENSG00000133055_MYBPH/Peak_74689/ENSG00000133055_MYBPH	2												PC1	-0.024	0	-0.036	0	0.012	0.008	-0.512	0.008	-0.8	-0.5
4583	65487_ENSG00000179163_FUCA1/Peak_62988/ENSG00000179163_FUCA1	3												PC1	-0.041	0	-0.012	0.432	-0.029	0.016	0.707	0.016	-0.2	0.4
4584	65488_ENSG00000179163_FUCA1/Peak_62988/ENSG00000179163_FUCA1	3												PC1	-0.041	0	-0.012	0.452	-0.029	0.012	0.707	0.012	-0.2	0.4
4587	65495_ENSG00000179163_FUCA1/Peak_62988/ENSG00000179163_FUCA1	3												PC1	-0.041	0	-0.012	0.548	-0.029	0.012	0.707	0.012	-0.2	0.4
4588	65496_ENSG00000179163_FUCA1/Peak_62988/ENSG00000179163_FUCA1	3												PC1	-0.041	0	-0.012	0.496	-0.029	0.012	0.707	0.012	-0.2	0.4
4590	65500_ENSG00000179163_FUCA1/Peak_62988/ENSG00000179163_FUCA1	3												PC1	-0.041	0	-0.012	0.536	-0.029	0.008	0.707	0.008	-0.2	0.4
4594	65526_ENSG00000179163_FUCA1/Peak_62988/ENSG00000179163_FUCA1	3												PC1	-0.041	0	-0.012	0.576	-0.029	0.024	0.707	0.024	-0.2	0.4
4595	65530_ENSG00000179163_FUCA1/Peak_62988/ENSG00000179163_FUCA1	3												PC1	-0.041	0	-0.012	0.52	-0.029	0.016	0.707	0.016	-0.2	0.4
4761	115631_ENSG00000117016_RIMS3/Peak_65004/ENSG00000117016_RIMS3	9	PC1	-0.003	0	-0.005	0	0.002	0.032	-0.769	0.032	-0.4	-0.2
4848	22962_ENSG00000171621_SPSB1/Peak_61553/ENSG00000171621_SPSB1	9	PC3	-0.026	0.252	-0.037	0.14	0.011	0.04	-0.42	0.268	0.7	0.3												PC2	-0.01	0.012	-0.005	0.164	-0.005	0.012	0.462	0.024	-0.5	0.4
4892	3668161_ENSG00000101474_APMAP/Peak_164234/ENSG00000101474_APMAP	4												PC2	0.016	0.036	0.009	0.248	0.006	0.032	0.412	0.06	-0.5	0.4
5861	3091153_ENSG00000115155_OTOF/Peak_79723/ENSG00000115155_OTOF	5												PC2	0.067	0.012	0.029	0.412	0.038	0.044	0.57	0.056	-0.2	0.3
5868	3098129_ENSG00000115295_CLIP4/Peak_80052/ENSG00000115295_CLIP4	3												PC1	-0.027	0	-0.019	0.008	-0.008	0.024	0.301	0.024	-0.7	0.4
5922	3137526_ENSG00000143919_CAMKMT/Peak_81340/ENSG00000143919_CAMKMT	3																							PC1	0.014	0.008	0.017	0.004	-0.003	0.024	-0.248	0.032	0.8	0.3
6594	4300498_ENSG00000175040_CHST2/Peak_100909/ENSG00000175040_CHST2	5												PC2	0.094	0.004	0.064	0.104	0.029	0.012	0.312	0.016	-0.6	0.4
6985	4545712_ENSG00000170448_NFXL1/Peak_106807/ENSG00000170448_NFXL1	4												PC4	0.314	0	0.159	0.056	0.155	0.024	0.494	0.024	-0.4	0.4
7004	4605122_ENSG00000138744_NAAA/Peak_107660/ENSG00000138744_NAAA	4												PC1	0.042	0	0.018	0.212	0.024	0.008	0.571	0.008	-0.4	0.5	PC1	0.042	0	0.031	0	0.011	0.02	0.261	0.02	-0.7	0.3
7005	4605124_ENSG00000138744_NAAA/Peak_107660/ENSG00000138744_NAAA	4												PC1	0.042	0	0.018	0.188	0.024	0.004	0.571	0.004	-0.4	0.5
7007	4605136_ENSG00000138744_NAAA/Peak_107660/ENSG00000138744_NAAA	4												PC1	0.042	0	0.018	0.14	0.024	0.004	0.571	0.004	-0.4	0.5
7008	4605137_ENSG00000138744_NAAA/Peak_107660/ENSG00000138744_NAAA	4	PC1	0.008	0.64	-0.041	0.172	0.048	0.016	6.325	0.64	0.3	0.3	PC1	0.042	0	0.018	0.192	0.024	0	0.571	0	-0.4	0.5
7009	4605145_ENSG00000138744_NAAA/Peak_107660/ENSG00000138744_NAAA	4												PC1	0.042	0	0.018	0.244	0.024	0	0.571	0	-0.4	0.5
7010	4605146_ENSG00000138744_NAAA/Peak_107660/ENSG00000138744_NAAA	4												PC1	0.042	0	0.018	0.172	0.024	0.004	0.571	0.004	-0.4	0.5
7011	4605154_ENSG00000138744_NAAA/Peak_107660/ENSG00000138744_NAAA	4												PC1	0.042	0	0.018	0.216	0.024	0.012	0.571	0.012	-0.4	0.5
7013	4605145_ENSG00000138744_NAAA/Peak_107663/ENSG00000138744_NAAA	9												PC1	0.045	0	0.027	0	0.018	0.04	0.393	0.04	-0.6	0.5
7072	5107791_ENSG00000145730_PAM/Peak_116902/ENSG00000145730_PAM	2												PC1	0.11	0	0.123	0	-0.013	0.008	-0.119	0.008	0.9	0.4
7075	5107804_ENSG00000145730_PAM/Peak_116902/ENSG00000145730_PAM	2												PC1	0.11	0	0.123	0	-0.013	0.008	-0.119	0.008	0.9	0.4
7077	5107808_ENSG00000145730_PAM/Peak_116902/ENSG00000145730_PAM	2												PC1	0.11	0	0.123	0	-0.013	0	-0.119	0	0.9	0.4
7506	5679682_ENSG00000175048_ZDHHC14/Peak_131982/ENSG00000175048_ZDHHC14	10	PC3	-0.02	0.548	0.058	0.104	-0.078	0	3.88	0.548	0.4	0.5	PC2	0.054	0	0.035	0	0.018	0.048	0.344	0.048	-0.6	0.4
7507	5679687_ENSG00000175048_ZDHHC14/Peak_131982/ENSG00000175048_ZDHHC14	10												PC2	0.054	0	0.035	0	0.018	0.032	0.344	0.032	-0.6	0.4
7508	5679693_ENSG00000175048_ZDHHC14/Peak_131982/ENSG00000175048_ZDHHC14	10												PC2	0.054	0	0.035	0.004	0.018	0.036	0.344	0.036	-0.6	0.4
7509	5679696_ENSG00000175048_ZDHHC14/Peak_131982/ENSG00000175048_ZDHHC14	10												PC2	0.054	0	0.035	0	0.018	0.02	0.344	0.02	-0.6	0.4
7510	5679697_ENSG00000175048_ZDHHC14/Peak_131982/ENSG00000175048_ZDHHC14	10												PC2	0.054	0	0.035	0.012	0.018	0.024	0.344	0.024	-0.6	0.4
7511	5679699_ENSG00000175048_ZDHHC14/Peak_131982/ENSG00000175048_ZDHHC14	10												PC2	0.054	0	0.035	0.008	0.018	0.02	0.344	0.02	-0.6	0.4
7826	5380786_ENSG00000204580_DDR1/Peak_124859/ENSG00000204580_DDR1	4												PC2	0.038	0	0.047	0	-0.009	0.04	-0.229	0.04	0.9	0.5
7827	5380787_ENSG00000204580_DDR1/Peak_124859/ENSG00000204580_DDR1	4												PC2	0.038	0	0.047	0	-0.009	0.044	-0.229	0.044	0.9	0.5
8162	5775096_ENSG00000050344_NFE2L3/Peak_134544/ENSG00000050344_NFE2L3	3												PC1	-0.062	0	-0.032	0.16	-0.03	0.024	0.49	0.024	-0.3	0.3
8286	6400163_ENSG00000170873_MTSS1/Peak_147982/ENSG00000170873_MTSS1	4												PC2	0.039	0.004	0.025	0.104	0.014	0.044	0.362	0.048	-0.5	0.3
8287	6400164_ENSG00000170873_MTSS1/Peak_147982/ENSG00000170873_MTSS1	4												PC2	0.039	0.008	0.025	0.112	0.014	0.036	0.362	0.044	-0.5	0.3
8290	6400178_ENSG00000170873_MTSS1/Peak_147982/ENSG00000170873_MTSS1	4												PC2	0.039	0.008	0.025	0.112	0.014	0.048	0.362	0.048	-0.5	0.3
8291	6400179_ENSG00000170873_MTSS1/Peak_147982/ENSG00000170873_MTSS1	4	PC1	-0.005	0.792	0.018	0.288	-0.023	0.016	4.631	0.784	-0.4	-0.4	PC2	0.039	0.004	0.025	0.108	0.014	0.04	0.362	0.044	-0.5	0.3
8556	6296735_ENSG00000076641_PAG1/Peak_145790/ENSG00000076641_PAG1	6												PC1	-0.028	0	-0.009	0.128	-0.019	0	0.673	0	-0.4	0.6
