## Supplementary Table 12 for "Shared and distinct molecular effects of regulatory genetic variants provide insight into mechanisms of distal enhancer-promoter communication"

### Sheet: Monocyte_TF_enrichment
TF	Data source	No. overlaps with cQTLs	random.average	mapped.peaks.ratio	effect.size	p.significance	p.value	q.significance	q.value	e.significance	e.value
ARID3A	ATAC-seq prediction	61	15.94	0.00157786	1.93616	17.7403	1.81825e-18	15.9498	1.12251e-16	14.8806	1.31641e-15
TEAD4	ATAC-seq prediction	66	19.62	0.00153292	1.75014	16.3251	4.73002e-17	14.5397	2.88575e-15	13.4654	3.42453e-14
MEF2A	ATAC-seq prediction	65	19.39	0.00167807	1.74513	16.0294	9.34627e-17	14.249	5.63579e-15	13.1696	6.7667e-14
JUND	ATAC-seq prediction	56	16.96	0.00118589	1.72329	13.7471	1.79019e-14	11.9718	1.06708e-12	10.8874	1.2961e-11
ATF7	ATAC-seq prediction	75	27.74	0.00153465	1.43492	13.4544	3.51262e-14	11.684	2.06997e-12	10.5946	2.54314e-11
CEBPB	ChIP-seq peaks	59	19.22	0.000934994	1.61811	13.0792	8.33335e-14	11.3138	4.85562e-12	10.2194	6.03335e-11
NANOG	ATAC-seq prediction	67	24.01	0.0011317	1.48053	12.7712	1.69368e-13	11.0106	9.75896e-12	9.91143	1.22622e-10
JUNB	ATAC-seq prediction	62	21.38	0.00133187	1.53601	12.617	2.41535e-13	10.8612	1.37643e-11	9.75728	1.74871e-10
CREM	ATAC-seq prediction	54	17.53	0.001576	1.62313	12.1473	7.12338e-13	10.3963	4.01526e-11	9.28758	5.15733e-10
SKIL	ATAC-seq prediction	54	17.84	0.00240577	1.59784	11.8598	1.38103e-12	10.1135	7.70077e-11	9.00006	9.99862e-10
NFIC	ATAC-seq prediction	68	25.79	0.00165858	1.39872	11.846	1.42548e-12	10.1044	7.86411e-11	8.9863	1.03205e-09
TCF12	ATAC-seq prediction	54	17.93	0.00104173	1.59058	11.7777	1.66846e-12	10.0406	9.10769e-11	8.91794	1.20797e-09
GATA3	ATAC-seq prediction	76	30.83	0.00121656	1.30166	11.6841	2.06979e-12	9.95153	1.11808e-10	8.82433	1.49853e-09
FOXM1	ATAC-seq prediction	48	15.05	0.00212747	1.67327	11.4669	3.41238e-12	9.7389	1.82432e-10	8.6072	2.47056e-09
PKNOX1	ATAC-seq prediction	58	21.26	0.00140314	1.44791	10.861	1.37737e-11	9.13736	7.28851e-10	8.00121	9.97214e-09
CEBPB	ATAC-seq prediction	47	15.26	0.000952053	1.62291	10.7503	1.77715e-11	9.0311	9.30903e-10	7.89054	1.28666e-08
NR2F2	ATAC-seq prediction	54	19.66	0.0013891	1.4577	10.3091	4.90748e-11	8.59433	2.54492e-09	7.4494	3.55302e-08
SOX6	ATAC-seq prediction	55	20.37	0.00155971	1.43299	10.2051	6.23564e-11	8.49463	3.20166e-09	7.34538	4.5146e-08
NR2F6	ATAC-seq prediction	41	12.73	0.00122355	1.68739	10.1227	7.53933e-11	8.41645	3.83308e-09	7.26293	5.45847e-08
NFATC3	ATAC-seq prediction	43	13.81	0.00179894	1.63862	10.0963	8.01206e-11	8.39428	4.03387e-09	7.23652	5.80073e-08
ELF1	ATAC-seq prediction	45	15.17	0.00102961	1.5687	9.83618	1.45821e-10	8.1384	7.27115e-09	6.97644	1.05575e-07
SRF	ATAC-seq prediction	40	12.58	0.00164143	1.66887	9.7481	1.78606e-10	8.05448	8.8211e-09	6.88836	1.29311e-07
NR2F1	ATAC-seq prediction	57	22.46	0.00140519	1.3436	9.53817	2.8962e-10	7.84866	1.41689e-08	6.67843	2.09685e-07
TCF7L2	ATAC-seq prediction	41	13.33	0.0013887	1.62095	9.5347	2.91941e-10	7.84866	1.41689e-08	6.67497	2.11365e-07
JUN	ATAC-seq prediction	36	10.74	0.00106762	1.745	9.51329	3.06695e-10	7.8319	1.47264e-08	6.65355	2.22047e-07
IKZF1	ATAC-seq prediction	97	49.05	0.00138086	0.983732	9.30074	5.00333e-10	7.62335	2.38039e-08	6.441	3.62241e-07
ZNF592	ATAC-seq prediction	54	21.07	0.00204468	1.35777	9.25035	5.61883e-10	7.57693	2.64892e-08	6.39062	4.06803e-07
CDK8	ChIP-seq peaks	24	5.41	0.00156986	2.14933	9.11	7.76255e-10	7.4405	3.62658e-08	6.25026	5.62009e-07
CEBPD	ATAC-seq prediction	46	16.73	0.00124059	1.4592	8.9904	1.02236e-09	7.3248	4.7337e-08	6.13066	7.40188e-07
SPI1	ChIP-seq peaks	58	24.01	0.000549664	1.27242	8.90732	1.23788e-09	7.24558	5.68089e-08	6.04758	8.96227e-07
MYBL2	ATAC-seq prediction	44	15.7	0.00210557	1.48674	8.90179	1.25376e-09	7.24388	5.70326e-08	6.04205	9.07719e-07
ELF4	ATAC-seq prediction	46	16.95	0.00142208	1.44035	8.8163	1.5265e-09	7.16219	6.88357e-08	5.95657	1.10518e-06
RXRA	ATAC-seq prediction	36	11.81	0.000919352	1.60799	8.43501	3.67278e-09	6.78465	1.64192e-07	5.57527	2.65909e-06
SPI1	ATAC-seq prediction	84	42	0.000778751	1	8.4272	3.73936e-09	6.78057	1.6574e-07	5.56746	2.7073e-06
CREBBP	ChIP-seq peaks	36	11.86	0.00145903	1.60189	8.38803	4.09234e-09	6.7451	1.79848e-07	5.52829	2.96285e-06
STAT3	ChIP-seq peaks	64	29.47	0.00072991	1.11882	7.95234	1.116e-08	6.31307	4.86332e-07	5.0926	8.07985e-06
ZNF687	ATAC-seq prediction	50	20.62	0.00179462	1.27788	7.90105	1.2559e-08	6.26541	5.42736e-07	5.04131	9.09271e-06
TCF7	ATAC-seq prediction	28	8.34	0.00152655	1.74731	7.71524	1.92646e-08	6.08321	8.25637e-07	4.8555	1.39476e-05
ZNF217	ATAC-seq prediction	39	14.42	0.002175	1.4354	7.63019	2.3432e-08	6.00174	9.96012e-07	4.77045	1.69648e-05
FOSL2	ATAC-seq prediction	33	11.1	0.00100115	1.57191	7.58663	2.59041e-08	5.96172	1.09214e-06	4.72689	1.87546e-05
RUNX1	ATAC-seq prediction	46	18.8	0.00122097	1.2909	7.47956	3.31464e-08	5.85817	1.38621e-06	4.61983	2.3998e-05
BHLHE40	ATAC-seq prediction	38	14.28	0.00131461	1.412	7.28818	5.15017e-08	5.67027	2.13662e-06	4.42844	3.72872e-05
SREBP2	ChIP-seq peaks	93	51.17	0.00132511	0.861932	7.28154	5.22951e-08	5.66709	2.15231e-06	4.4218	3.78616e-05
ATF1	ATAC-seq prediction	33	11.8	0.00123235	1.48368	6.97519	1.05879e-07	5.36418	4.32336e-06	4.11545	7.66564e-05
FOS	ATAC-seq prediction	42	17.17	0.000611389	1.2905	6.93171	1.17029e-07	5.3241	4.7413e-06	4.07197	8.47287e-05

### Sheet: All_cells_Remap_TF_enrichment
TF	Cell type(s)	No. overlaps with cQTLs	random.average	mapped.peaks.ratio	effect.size	p.significance	p.value	q.significance	q.value	e.significance	e.value
AR	THP-1	33	8.97	0.00154857	1.87929	9.84362	1.43344e-10	8.66566	2.15943e-09	3.68922	0.000204539
SKI	HL-60	37	11.69	0.00101414	1.66225	9.06562	8.59763e-10	7.88766	1.2952e-08	2.91122	0.00122681
RXR	macrophage	31	8.87	0.00154229	1.80526	8.8045	1.56857e-09	7.62654	2.363e-08	2.6501	0.00223822
GATA2	SKH1	22	4.92	0.00105012	2.16077	8.5355	2.91408e-09	7.35754	4.38996e-08	2.3811	0.00415815
STAT1	CD14	45	17.5	0.000644634	1.36257	7.96169	1.09222e-08	6.78373	1.64539e-07	1.80729	0.015585
DAXX	PC-3	27	7.65	0.000426763	1.81943	7.93274	1.16752e-08	6.75478	1.75882e-07	1.77834	0.0166595
KMT2B	AML	47	20.18	0.000987499	1.21973	6.99522	1.01108e-07	5.81726	1.52314e-06	0.840817	0.144272
SREBP2	monocyte	88	48.45	0.00133408	0.861007	6.93844	1.15229e-07	5.76048	1.73587e-06	0.784038	0.164423
MYB	THP-1	25	7.58	0.000734646	1.72166	6.88528	1.30233e-07	5.70732	1.9619e-06	0.730879	0.185832
JMJD1C	HL-60	26	8.5	0.000725669	1.61298	6.47971	3.31353e-07	5.30176	4.99164e-06	0.325311	0.472813
EGR1	macrophage	20	5.57	0.00128213	1.84425	6.33966	4.5745e-07	5.1617	6.89122e-06	0.185258	0.652743
CEBPB	monocyte,MV4-11,THP-1,HL-60	5	0.29	0.047619	4.1078	6.19061	6.44742e-07	5.01266	9.71265e-06	0.0362154	0.919993
