## Supplementary Table 15 for "Shared and distinct molecular effects of regulatory genetic variants provide insight into mechanisms of distal enhancer-promoter communication"

### Sheet: Samples
Sample	Sex	PBMC yield/ml	Total PBMC	Mono as % of PBMC	PBMC carried forward	mono yield	mono trizol	mono 2% formaldehyde fixed	mono purity %
S025NM	M	15750000	787500000	13	240000000	45600000	2000000	41600000	95
S025QG	M	13100000	655000000	10	210000000	60000000	2000000	56000000	97
S025RE	M	17250000	862500000	18	130000000	36800000	2000000	33800000	95
S025SC	M	16950000	847500000	13	160000000	33500000	2000000	29800000	95
S025TA	M	20950000	1047500000	19	110000000	40300000	2000000	36600000	97
S025U8	M	20300000	1015000000	13	170000000	39250000	2000000	35300000	96
S025V6	M	17700000	885000000	19	110000000	25600000	2000000	21500000	96
S025W4	M	23850000	1192500000	23	100000000	25600000	2000000	25600000	97
S025X2	M	22100000	1105000000	10	200000000	30000000	2000000	27000000	95
S025Y0	M	19100000	955000000	13	160000000	42000000	2000000	38000000	96
S0260R	M	33100000	1655000000	14	150000000	25750000	2000000	22000000	97
S0262N	M	14950000	747500000	26	90000000	28750000	2000000	25300000	90
S0263L	M	19800000	990000000	23	100000000	32750000	2000000	29400000	98
S0264J	M	15400000	770000000	19	120000000	27500000	2000000	23100000	97
S0265H	M	16600000	830000000	18	130000000	20500000	2000000	17800000	97
S0267D	M	15400000	770000000	12	190000000	24250000	2000000	20400000	97
S0268B	M	22400000	1120000000	27	100000000	28500000	2000000	25300000	96
S026A7	M	18200000	910000000	25	100000000	32700000	2000000	29100000	97
S026B5	M	14400000	720000000	17	130000000	25100000	2000000	21300000	97
S026C3	M	30700000	1535000000	18	130000000	23000000	2000000	19300000	94
S026D1	M	18200000	910000000	20	115000000	21750000	2000000	18200000	95
S026FY	M	15200000	760000000	23	100000000	27750000	2000000	24400000	97
S026GW	M	21300000	1065000000	12	180000000	24500000	2000000	21300000	97
S026HU	M	22600000	1130000000	11	200000000	22500000	2000000	18000000	97
S026JQ	M	21400000	1070000000	13	180000000	27650000	2000000	24300000	97
S026KO	M	13600000	680000000	15	190000000	44700000	2000000	34900000	93
S026MK	M	10600000	530000000	8	280000000	38200000	2000000	35500000	95
S026NI	M	16200000	810000000	15	150000000	38500000	2000000	36100000	93
S026S8	M	18700000	935000000	9	230000000	67500000	2000000	64800000	97
S026T6	M	22500000	1125000000	16	125000000	22000000	2000000	18700000	97
S02699*	M	15600000	780000000	20	120000000	20300000	2000000	16400000	96
S026XZ	M	17500000	875000000	16	130000000	26750000	2000000	23200000	98
S026YX	M	26500000	1325000000	17	130000000	28150000	2000000	23600000	96
S0270N	M	16200000	810000000	15	145000000	30250000	2000000	27200000	96
S0271L	M	14800000	740000000	15	140000000	38000000	2000000	34200000	95
S0266F**	M	17000000	850000000	22	105000000	22200000	2000000	18400000	98
*second collection of material from biological replicate S026T6
** sample failed genotyping (very low call rate); RNA-seq performed but not included in any analyses
